# Targeted ATAC-see (tATAC-see): A Visual Assay for Target-Specific Chromatin Profiling

**DOI:** 10.64898/2026.07.13.738302

**Authors:** Natalie J. Kirkland, Yihao Yang, Manuel A. Castro, Pura Muñoz-Cánoves, Zach A. Levine

## Abstract

We present targeted ATAC-see (tATAC-see), a visual genomics assay for site-specific chromatin profiling. By integrating the *in situ* visualization of ATAC-see with antibody-tethered tagmentation, tATAC-see captures chromatin states at defined protein-occupied domains with the simplicity of standard immunofluorescence. Modulating the spatial interaction radius of Tn5 via salt titration enables extended tagmentation of local chromatin environments near the target. We validated this imaging-based method by capturing the expanded chromatin neighborhoods of active euchromatin (H3K27ac, H3K4me3) alongside the dense structural lamina-associated domains (LADs) of lamin A/C and lamin B1. Using an HDAC inhibitor, we tested the assay’s sensitivity to detect dynamic structural remodeling. We not only tracked chromatin decompaction but also demonstrated the robust structural resistance of LADs. As a proof-of-principle biological application, we applied tATAC-see to models of replicative, chronological, and pathological (Hutchinson–Gilford progeria syndrome) aging to assess its ability to detect well-characterized peripheral heterochromatin and LAD remodeling. We observed divergent chromatin trajectories at the nuclear envelope, reflective of the lamins’ distinct roles. lamin B1 domains exhibit increased local accessibility consistent with age-associated heterochromatin erosion, while lamin A/C-associated domains physically detach from their scaffold. Ultimately, tATAC-see provides a robust, accessible platform for mechanistic and population-level studies to uncover spatial epigenome dynamics.

**Summary Statement:** tATAC-see is a tunable visual genomics assay that can capture target-specific chromatin remodeling across diverse biological contexts.
