## Supplemental Table 1 for "Targeted ATAC-see (tATAC-see): A Visual Assay for Target-Specific Chromatin Profiling"

### Sheet: tATAC_Median_SNR_Analysis
Antibody Target	NaCl (mM)	Median tATAC Signal	Median EDTA Ctrl (Noise)	EDTA-Corrected Signal	SNR (Fold Change)	Formal SNR (Standard Deviations Above Background)
IgG	0	830295	499018	331277	1.66	0.88
IgG	300	437174	444028	-6854	0.98	-0.02
H3K27ac	0	6.56873e+06	627624	5.94111e+06	10.47	19.8
H3K27ac	300	1823926	507362	1.31656e+06	3.59	5.23
H3K4me3	0	852555	483024	369531	1.77	1.47
H3K4me3	300	448072	415814	32257.5	1.08	0.16
LaminAC	0	2253765	693906	1559859	3.25	3.6
LaminAC	300	721366	560587	160779	1.29	0.49
LaminB1	0	1226558	572563	653995	2.14	1.86
LaminB1	300	492486	405544	86942	1.21	0.43
H3k9me3	0	944101	496578	447523	1.9	1.81
H3k9me3	300	525807	434066	91741	1.21	0.39
H3K27me3	0	904531	486594	417938	1.86	1.51
H3K27me3	300	446475	400651	45824	1.11	0.24

### Sheet: tATAC_SNR_Analysis_Supp Table 1
Antibody Target	NaCl (mM)	Mean tATAC Signal	Mean EDTA Ctrl (Noise)	EDTA-Corrected Signal	SNR (Fold Change)	Formal SNR (Standard Deviations Above Background)
IgG	0	902167	571050	331117	1.58	0.88
IgG	300	475190	501880	-26689.2	0.95	-0.09
H3K27ac	0	7.58394e+06	689846	6.89409e+06	10.99	22.97
H3K27ac	300	2.10515e+06	561324	1.54383e+06	3.75	6.13
H3K4me3	0	937813	538592	399221	1.74	1.58
H3K4me3	300	490173	451027	39146.3	1.09	0.2
LaminAC	0	2.55825e+06	804856	1.7534e+06	3.18	4.04
LaminAC	300	835669	636772	198897	1.31	0.6
LaminB1	0	1.34458e+06	654498	690085	2.05	1.96
LaminB1	300	546648	447774	98874.3	1.22	0.49
H3k9me3	0	1.02911e+06	547435	481674	1.88	1.94
H3k9me3	300	574058	481277	92780.8	1.19	0.4
H3K27me3	0	983687	560369	423318	1.76	1.53
H3K27me3	300	520016	438311	81704.5	1.19	0.42
